# Necrotizing enterocolitis is preceded by increased gut bacterial replication, *Klebsiella*, and fimbriae-encoding bacteria that may stimulate TLR4 receptors

**DOI:** 10.1101/558676

**Authors:** Matthew R. Olm, Nicholas Bhattacharya, Alexander Crits-Christoph, Brian A. Firek, Robyn Baker, Yun S. Song, Michael J. Morowitz, Jillian F. Banfield

**Affiliations:** Department of Plant and Microbial Biology, University of California, Berkeley, CA, USA; Department of Mathematics, University of California, Berkeley, CA, USA; Department of Surgery, University of Pittsburgh School of Medicine, Pittsburgh, PA, USA; Division of Newborn Medicine, UPMC Magee-Womens Hospital, Pittsburgh, PA, USA; Department of Statistics, University of California, Berkeley, CA, USA; Department of Electrical Engineering and Computer Sciences, University of California, Berkeley, CA, USA; Department of Earth and Planetary Science, University of California, Berkeley, CA, USA; Department of Environmental Science, Policy, and Management, University of California, Berkeley, CA, USA; Earth Sciences Division, Lawrence Berkeley National Laboratory, Berkeley, CA, USA; Chan Zuckerberg Biohub, San Francisco, CA, USA

## Abstract

Necrotizing enterocolitis (NEC) is a devastating intestinal disease that occurs primarily in premature infants. We performed genome-resolved metagenomic analysis of 1,163 fecal samples from premature infants to identify microbial features predictive of NEC. Features considered include genes, bacterial strain types, eukaryotes, bacteriophages, plasmids and growth rates. A machine learning classifier found that samples collected prior to NEC diagnosis harbored significantly more *Klebsiella*, bacteria encoding fimbriae, and bacteria encoding secondary metabolite gene clusters related to quorum sensing and bacteriocin production. Notably, replication rates of all bacteria, especially Enterobacteriaceae, were significantly higher two days before NEC diagnosis. The findings uncover biomarkers that could lead to early detection of NEC and targets for microbiome-based therapeutics.
