## Supplemental Table S8 for "Necrotizing enterocolitis is preceded by increased gut bacterial replication, *Klebsiella*, and fimbriae-encoding bacteria that may stimulate TLR4 receptors"

### Sheet: EnrichedProteinpFams
E-value	NC	accession	bias	description	q_accession	qlen	query_name	scaffold	score	target_name	tlen	cluster
2.8e-16	21.2	-	0.1	7TMR-DISM extracellular 2	PF07696.10	133	7TMR-DISMED2	N3_177_scaffold_14355	52.2	N3_177_scaffold_14355_1	398	3608
6.8e-13	26.9	-	0.7	AAA domain, putative AbiEii toxin, Type IV TA system	PF13304.5	303	AAA_21	1607A0825_scaffold_4440	41.5	1607A0825_scaffold_4440_1	783	4134
1.1e-10	26.9	-	0	AAA domain, putative AbiEii toxin, Type IV TA system	PF13304.5	303	AAA_21	N4_177_011G1_scaffold_960	34.2	N4_177_011G1_scaffold_960_5	724	4691
8.3e-09	26.9	-	0	AAA domain, putative AbiEii toxin, Type IV TA system	PF13304.5	303	AAA_21	N4_179_013G1_scaffold_676	28	N4_179_013G1_scaffold_676_7	577	4087
1.9e-45	23	-	0	ABC transporter	PF00005.26	137	ABC_tran	1607A0825_scaffold_4440	147.2	1607A0825_scaffold_4440_1	783	4134
1.3e-36	23	-	0	ABC transporter	PF00005.26	137	ABC_tran	N4_177_011G1_scaffold_960	118.6	N4_177_011G1_scaffold_960_5	724	4691
4.6e-32	23	-	0	ABC transporter	PF00005.26	137	ABC_tran	N4_179_013G1_scaffold_676	103.9	N4_179_013G1_scaffold_676_7	577	4087
4.3e-30	23	-	0	ABC transporter	PF00005.26	137	ABC_tran	1018A0619_scaffold_113	97.5	1018A0619_scaffold_113_10	590	5329
2.8e-14	20.6	-	0	Acetyltransferase (GNAT) family	PF00583.24	117	Acetyltransf_1	N4_211_010G1_scaffold_419	45.9	N4_211_010G1_scaffold_419_11	145	5059
4.7e-14	23.5	-	0	Acetyltransferase (GNAT) domain	PF13673.6	127	Acetyltransf_10	N4_211_010G1_scaffold_419	44.9	N4_211_010G1_scaffold_419_11	145	5059
2.2e-12	26.9	-	0	Acetyltransferase (GNAT) domain	PF13508.6	76	Acetyltransf_7	N4_211_010G1_scaffold_419	39.8	N4_211_010G1_scaffold_419_11	145	5059
3.2e-09	24.9	-	0	Acetyltransferase (GNAT) domain	PF13527.6	128	Acetyltransf_9	N4_211_010G1_scaffold_419	29.4	N4_211_010G1_scaffold_419_11	145	5059
4.7e-51	26.5	-	0	short chain dehydrogenase	PF00106.24	195	adh_short	N1_023_000G1_scaffold_173	165.5	N1_023_000G1_scaffold_173_129	359	5991
1.3e-13	26.5	-	0.3	short chain dehydrogenase	PF00106.24	195	adh_short	1226A0729_scaffold_1665	43.2	1226A0729_scaffold_1665_1	208	5384
6.2e-37	26.9	-	0	Enoyl-(Acyl carrier protein) reductase	PF13561.5	234	adh_short_C2	N1_023_000G1_scaffold_173	119.8	N1_023_000G1_scaffold_173_129	359	5991
4.7e-13	26.9	-	0.8	Enoyl-(Acyl carrier protein) reductase	PF13561.5	234	adh_short_C2	1226A0729_scaffold_1665	41.7	1226A0729_scaffold_1665_1	208	5384
3.1e-18	30.1	-	0	Zinc-binding dehydrogenase	PF00107.25	130	ADH_zinc_N	1806A1011_scaffold_1744	58.4	1806A1011_scaffold_1744_1	332	5068
1.5e-08	20.2	-	0.9	Alpha amylase, catalytic domain	PF00128.23	337	Alpha-amylase	174_004_scaffold_421	26.9	174_004_scaffold_421_6	1045	4360
1.8e-11	27.4	-	0.1	Xylose isomerase-like TIM barrel	PF01261.23	210	AP_endonuc_2	N4_131_023G1_scaffold_3456	36.3	N4_131_023G1_scaffold_3456_1	280	5700
1.7e-15	22.7	-	2.8	Branched-chain amino acid transport protein (AzlD)	PF05437.11	99	AzlD	1626A0913_scaffold_2312	49.5	1626A0913_scaffold_2312_5	123	6116
7.3e-21	25.3	-	11.5	Binding-protein-dependent transport system inner membrane component	PF00528.21	185	BPD_transp_1	1608A0826_scaffold_5904	67.2	1608A0826_scaffold_5904_4	504	3350
5.8e-16	25.3	-	21.6	Binding-protein-dependent transport system inner membrane component	PF00528.21	185	BPD_transp_1	N4_152_000G1_scaffold_19030	51.2	N4_152_000G1_scaffold_19030_2	262	3629
8.5e-31	23.9	-	20.1	Branched-chain amino acid transport system / permease component	PF02653.15	268	BPD_transp_2	N4_154_000G1_scaffold_6022	99.5	N4_154_000G1_scaffold_6022_2	585	5177
2.3e-07	20.9	-	0	Biotin/lipoate A/B protein ligase family	PF03099.18	131	BPL_LplA_LipB	1225A0728_scaffold_25	23.3	1225A0728_scaffold_25_22	238	5123
2.4e-31	23.3	-	0.7	Chloramphenicol acetyltransferase	PF00302.17	203	CAT	N4_140_034G1_scaffold_4	101.7	N4_140_034G1_scaffold_4_304	217	4657
1e-20	20.6	-	0.5	Carbohydrate-binding module 48 (Isoamylase N-terminal domain)	PF02922.17	83	CBM_48	174_004_scaffold_421	66.4	174_004_scaffold_421_6	1045	4360
9.7e-50	29.6	-	0	Domain of unknown function (DUF3372)	PF11852.7	167	DUF3372	174_004_scaffold_421	160.7	174_004_scaffold_421_6	1045	4360
5.4e-54	19	-	0	Protein of unknown function (DUF535)	PF04393.12	281	DUF535	N5_278_000G1_scaffold_191	175.7	N5_278_000G1_scaffold_191_29	277	5023
1e-48	24.8	-	15.2	Protein of unknown function (DUF554)	PF04474.11	220	DUF554	N5_215_040G1_scaffold_247	158.1	N5_215_040G1_scaffold_247_2	443	4063
2.2e-29	26.9	-	33	EamA-like transporter family	PF00892.19	137	EamA	N5_282_000G1_scaffold_3093	94.8	N5_282_000G1_scaffold_3093_8	528	4819
4.4e-11	20.3	-	0.3	FAD binding domain	PF00890.23	417	FAD_binding_2	174_007_scaffold_3660	34.8	174_007_scaffold_3660_2	238	4531
2.1e-21	26.4	-	0.3	Iron-containing alcohol dehydrogenase	PF00465.18	364	Fe-ADH	ECA2B_scaffold_4407	68.5	ECA2B_scaffold_4407_1	162	4945
1.9e-19	25.3	-	14	Fimbrial protein	PF00419.19	153	Fimbrial	N5_224_000G1_scaffold_207	62.9	N5_224_000G1_scaffold_207_69	529	4381
3.1e-17	25.3	-	0.5	Fimbrial protein	PF00419.19	153	Fimbrial	N3_176_scaffold_2554	55.7	N3_176_scaffold_2554_1	582	4512
6.8e-17	25.3	-	11.3	Fimbrial protein	PF00419.19	153	Fimbrial	b019-d013_scaffold_152	54.6	b019-d013_scaffold_152_7	179	5037
6.9e-12	25.3	-	2.7	Fimbrial protein	PF00419.19	153	Fimbrial	N4_128_010G1_scaffold_41	38.3	N4_128_010G1_scaffold_41_87	205	4934
6.2e-09	21	-	0	FKBP-type peptidyl-prolyl cis-trans isomerase	PF00254.27	94	FKBP_C	JBBB013D_myIDBA_UD_scaffold_2650	28.6	JBBB013D_myIDBA_UD_scaffold_2650_1	226	3652
8.5e-14	24.7	-	15.5	Nucleoside recognition	PF07670.13	112	Gate	ECA2A_scaffold_317	44.3	ECA2A_scaffold_317_4	284	4777
8.1e-15	22.3	-	0.4	Bacterial regulatory proteins, luxR family	PF00196.18	57	GerE	N4_139_027G1_scaffold_466	46.7	N4_139_027G1_scaffold_466_1	222	4083
4.9e-09	22.3	-	0	Bacterial regulatory proteins, luxR family	PF00196.18	57	GerE	173_001_scaffold_10	28.2	173_001_scaffold_10_189	184	3016
1.1e-08	22.3	-	0	Bacterial regulatory proteins, luxR family	PF00196.18	57	GerE	N4_211_010G1_scaffold_549	27	N4_211_010G1_scaffold_549_9	206	5286
5.3e-14	20.2	-	0	Glycosyltransferase family 9 (heptosyltransferase)	PF01075.16	249	Glyco_transf_9	N5_229_048G1_scaffold_1516	44.5	N5_229_048G1_scaffold_1516_1	296	4801
1.1e-12	20.2	-	0	Glycosyltransferase family 9 (heptosyltransferase)	PF01075.16	249	Glyco_transf_9	N4_179_036G1_scaffold_3417	40.2	N4_179_036G1_scaffold_3417_1	333	5053
4e-42	25	-	1.2	Glyoxalase-like domain	PF13468.5	176	Glyoxalase_3	64_009_scaffold_15	136.7	64_009_scaffold_15_91	252	5139
1.4e-38	29.1	-	1.7	GspL periplasmic domain	PF12693.6	158	GspL_C	64_003_scaffold_134	124.7	64_003_scaffold_134_16	402	4752
2.1e-09	20.8	-	0	Glutathione S-transferase, N-terminal domain	PF02798.19	76	GST_N	N5_229_048G1_scaffold_1516	30.2	N5_229_048G1_scaffold_1516_1	296	4801
4.7e-13	24.9	-	0	Glutathione S-transferase, N-terminal domain	PF13409.5	70	GST_N_2	N5_229_048G1_scaffold_1516	41.8	N5_229_048G1_scaffold_1516_1	296	4801
1.1e-19	21.9	-	0	Glutathione S-transferase, N-terminal domain	PF13417.5	75	GST_N_3	N5_229_048G1_scaffold_1516	63.1	N5_229_048G1_scaffold_1516_1	296	4801
1.4e-08	24.4	-	0	Histidine kinase-, DNA gyrase B-, and HSP90-like ATPase	PF02518.25	111	HATPase_c	JBBB012H_myIDBA_UD_scaffold_427	27.8	JBBB012H_myIDBA_UD_scaffold_427_1	714	4985
2.9e-27	21.4	-	3.1	HD domain	PF01966.21	122	HD	N4_211_010G1_scaffold_1116	87.8	N4_211_010G1_scaffold_1116_2	396	3842
3.4e-11	22.8	-	0.1	HDOD domain	PF08668.11	196	HDOD	N4_211_010G1_scaffold_1116	35.4	N4_211_010G1_scaffold_1116_2	396	3842
4.5e-18	21.7	-	1.4	HD domain	PF13487.5	64	HD_5	N4_211_010G1_scaffold_1116	57.8	N4_211_010G1_scaffold_1116_2	396	3842
1.2e-13	26.8	-	0.3	His Kinase A (phospho-acceptor) domain	PF00512.24	64	HisKA	JBBB012H_myIDBA_UD_scaffold_427	43.4	JBBB012H_myIDBA_UD_scaffold_427_1	714	4985
1.8e-38	23.5	-	0	Histidine phosphatase superfamily (branch 2)	PF00328.21	383	His_Phos_2	S2_002_000G1_scaffold_252	125.3	S2_002_000G1_scaffold_252_52	754	4533
4.1e-20	26.5	-	1	Bacterial regulatory helix-turn-helix protein, lysR family	PF00126.26	60	HTH_1	N5_278_017G1_scaffold_2980	64	N5_278_017G1_scaffold_2980_1	306	4932
2.5e-18	26.5	-	0.6	Bacterial regulatory helix-turn-helix protein, lysR family	PF00126.26	60	HTH_1	N5_245_037G1_scaffold_3820	58.3	N5_245_037G1_scaffold_3820_2	426	5426
9e-08	22.9	-	0.2	Helix-turn-helix	PF01381.21	55	HTH_3	N4_189_014G1_scaffold_305	24.6	N4_189_014G1_scaffold_305_4	346	4871
1.6e-29	28.2	-	2.7	Helix-turn-helix domain, rpiR family	PF01418.16	77	HTH_6	66_002_scaffold_0	94.2	66_002_scaffold_0_575	381	5018
1.9e-17	22.5	-	0	KR domain	PF08659.9	180	KR	N1_023_000G1_scaffold_173	56.2	N1_023_000G1_scaffold_173_129	359	5991
1.8e-17	20.9	-	0.2	Bacterial regulatory proteins, lacI family	PF00356.20	46	LacI	N4_189_014G1_scaffold_305	55.4	N4_189_014G1_scaffold_305_4	346	4871
1.3e-07	20.9	-	0.5	Bacterial regulatory proteins, lacI family	PF00356.20	46	LacI	66_002_scaffold_0	23.9	66_002_scaffold_0_575	381	5018
9.4e-12	24.1	-	0	LamB porin	PF02264.14	379	LamB	ECA2B_scaffold_4407	37.9	ECA2B_scaffold_4407_1	162	4945
3.8e-83	20.3	-	0.5	NLPA lipoprotein	PF03180.13	236	Lipoprotein_9	N5_282_000G1_scaffold_3093	270.6	N5_282_000G1_scaffold_3093_8	528	4819
8.8e-34	27.9	-	4.1	LysR substrate binding domain	PF03466.19	209	LysR_substrate	N5_278_017G1_scaffold_2980	109.1	N5_278_017G1_scaffold_2980_1	306	4932
3.8e-22	27.9	-	3.5	LysR substrate binding domain	PF03466.19	209	LysR_substrate	N5_245_037G1_scaffold_3820	71.1	N5_245_037G1_scaffold_3820_2	426	5426
1e-11	24.5	-	0	MarR family	PF01047.21	59	MarR	N4_211_010G1_scaffold_147	37.1	N4_211_010G1_scaffold_147_3	152	5689
1.2e-11	26.9	-	0	MarR family	PF12802.6	62	MarR_2	N4_211_010G1_scaffold_147	36.9	N4_211_010G1_scaffold_147_3	152	5689
5e-19	20.2	-	0.2	Calcineurin-like phosphoesterase	PF00149.27	204	Metallophos	1018A0619_scaffold_113	62	1018A0619_scaffold_113_10	590	5329
1.4e-13	26.9	-	0	Calcineurin-like phosphoesterase superfamily domain	PF12850.6	165	Metallophos_2	1018A0619_scaffold_113	43.8	1018A0619_scaffold_113_10	590	5329
9e-27	32.5	-	19.8	Major Facilitator Superfamily	PF07690.15	353	MFS_1	S2_002_000G1_scaffold_252	86.3	S2_002_000G1_scaffold_252_52	754	4533
3.6e-12	28.1	-	0	Enolase C-terminal domain-like	PF13378.5	219	MR_MLE_C	N4_160_010G1_scaffold_3355	38.8	N4_160_010G1_scaffold_3355_1	136	6107
3.8e-08	21.1	-	3.8	Prokaryotic N-terminal methylation motif	PF07963.11	27	N_methyl	b019-d013_scaffold_175	25.2	b019-d013_scaffold_175_11	171	5143
6.3e-23	23.3	-	0.6	Oxaloacetate decarboxylase, gamma chain	PF04277.12	77	OAD_gamma	b019-d013_scaffold_4530	73.7	b019-d013_scaffold_4530_4	81	3840
1.1e-18	27.1	-	0	PAP2 superfamily	PF01569.20	136	PAP2	N4_097_005G1_scaffold_47	59.7	N4_097_005G1_scaffold_47_66	259	4547
7e-12	26.9	-	0	PapC C-terminal domain	PF13953.5	66	PapC_C	N3_176_scaffold_2554	37.6	N3_176_scaffold_2554_1	582	4512
3.1e-18	22.7	-	1.2	Pili assembly chaperone PapD, C-terminal domain	PF02753.16	63	PapD_C	JBBB008F_scaffold_8	58.5	JBBB008F_scaffold_8_1	443	3104
8.5e-44	21.2	-	0.1	Pili and flagellar-assembly chaperone, PapD N-terminal domain	PF00345.19	125	PapD_N	JBBB008F_scaffold_8	141	JBBB008F_scaffold_8_1	443	3104
6.7e-13	21.6	-	0	Periplasmic binding proteins and sugar binding domain of LacI family	PF00532.20	279	Peripla_BP_1	N4_189_014G1_scaffold_305	41.1	N4_189_014G1_scaffold_305_4	346	4871
6.4e-46	31.4	-	0.3	Periplasmic binding protein domain	PF13407.5	258	Peripla_BP_4	1607A0825_scaffold_4440	149.4	1607A0825_scaffold_4440_1	783	4134
5.9e-13	31.4	-	0	Periplasmic binding protein domain	PF13407.5	258	Peripla_BP_4	N4_189_014G1_scaffold_305	41.4	N4_189_014G1_scaffold_305_4	346	4871
5e-45	22.1	-	0	pfkB family carbohydrate kinase	PF00294.23	302	PfkB	N4_154_000G1_scaffold_6022	146.5	N4_154_000G1_scaffold_6022_2	585	5177
1.5e-51	26.9	-	0	ABC transporter, phosphonate, periplasmic substrate-binding protein	PF12974.6	243	Phosphonate-bd	N4_179_013G1_scaffold_676	167.7	N4_179_013G1_scaffold_676_7	577	4087
3.2e-07	20.3	-	0	Phosphomethylpyrimidine kinase	PF08543.11	246	Phos_pyr_kin	N4_154_000G1_scaffold_6022	22.4	N4_154_000G1_scaffold_6022_2	585	5177
8.5e-26	20.7	-	0.1	Polymyxin resistance protein PmrD	PF11183.7	81	PmrD	N1_009_000G1_scaffold_651	82.4	N1_009_000G1_scaffold_651_20	90	5356
3.7e-25	20.9	-	0	Phosphoenolpyruvate-dependent sugar phosphotransferase system, EIIA 2	PF00359.21	144	PTS_EIIA_2	1608A0826_scaffold_650	81	1608A0826_scaffold_650_4	290	4587
1.7e-24	24.1	-	1.6	Nickel/cobalt transporter regulator	PF11776.7	51	RcnB	173_001_scaffold_4239	78.2	173_001_scaffold_4239_2	155	5031
1.4e-25	20.9	-	0	3' exoribonuclease family, domain 1	PF01138.20	132	RNase_PH	174_004_scaffold_421	82.8	174_004_scaffold_421_6	1045	4360
4.9e-30	20.4	-	7.3	Bacterial extracellular solute-binding protein	PF01547.24	315	SBP_bac_1	N4_177_011G1_scaffold_960	97.9	N4_177_011G1_scaffold_960_5	724	4691
4.2e-07	20.4	-	0.3	Bacterial extracellular solute-binding protein	PF01547.24	315	SBP_bac_1	1226A0729_scaffold_1665	22.6	1226A0729_scaffold_1665_1	208	5384
5.1e-54	25.1	-	0	Bacterial extracellular solute-binding proteins, family 3	PF00497.19	225	SBP_bac_3	N4_125_011G1_scaffold_2127	175.5	N4_125_011G1_scaffold_2127_1	255	3781
1.9e-52	25.1	-	0.1	Bacterial extracellular solute-binding proteins, family 3	PF00497.19	225	SBP_bac_3	1608A0826_scaffold_5904	170.3	1608A0826_scaffold_5904_4	504	3350
1.3e-25	25.1	-	0	Bacterial extracellular solute-binding proteins, family 3	PF00497.19	225	SBP_bac_3	b019-d013_scaffold_243	82.6	b019-d013_scaffold_243_10	230	4653
1.6e-08	24.5	-	0.7	Bacterial extracellular solute-binding protein	PF13343.5	245	SBP_bac_6	1226A0729_scaffold_1665	26.7	1226A0729_scaffold_1665_1	208	5384
6.3e-45	26.9	-	6.8	Bacterial extracellular solute-binding protein	PF13416.5	283	SBP_bac_8	N4_177_011G1_scaffold_960	146.6	N4_177_011G1_scaffold_960_5	724	4691
3.3e-12	24.9	-	0	SIS domain	PF01380.21	131	SIS	66_002_scaffold_0	38.9	66_002_scaffold_0_575	381	5018
2.9e-22	28.3	-	0	Type II secretion system protein B	PF16537.4	60	T2SSB	177_001_scaffold_2821	70.6	177_001_scaffold_2821_3	214	5445
1.2e-57	22	-	0.3	Type II secretion system (T2SS), protein L	PF05134.12	233	T2SSL	64_003_scaffold_134	187.4	64_003_scaffold_134_16	402	4752
5.3e-39	25.8	-	16	Type II secretion system (T2SS), protein M	PF04612.11	160	T2SSM	174_004_scaffold_580	126.3	174_004_scaffold_580_7	351	4994
1.3e-23	25.8	-	7.5	Type II secretion system (T2SS), protein M	PF04612.11	160	T2SSM	1024A0625_scaffold_265	76.2	1024A0625_scaffold_265_37	113	4991
8.4e-43	28.7	-	11.6	Type II secretion system (T2SS), protein N	PF01203.18	211	T2SSN	174_004_scaffold_580	139.5	174_004_scaffold_580_7	351	4994
3.6e-36	22.3	-	0.6	Type II secretion system pilotin lipoprotein (PulS_OutS)	PF09691.9	108	T2SS_PulS_OutS	N4_167_027G1_scaffold_114	116.1	N4_167_027G1_scaffold_114_24	132	5496
1e-11	20.6	-	0	Tautomerase enzyme	PF01361.20	60	Tautomerase	b019-d013_scaffold_187	37.1	b019-d013_scaffold_187_5	130	4912
1.9e-29	27.9	-	0	Tautomerase enzyme	PF14552.5	82	Tautomerase_2	b019-d013_scaffold_187	94.1	b019-d013_scaffold_187_5	130	4912
3.5e-13	20.8	-	0.1	TOBE domain	PF08402.9	76	TOBE_2	1018A0619_scaffold_113	42.1	1018A0619_scaffold_113_10	590	5329
1.7e-74	17.7	-	5	Outer membrane usher protein	PF00577.19	551	Usher	N3_176_scaffold_2554	244	N3_176_scaffold_2554_1	582	4512
5.8e-19	25.2	-	6.3	O-Antigen ligase	PF04932.14	155	Wzy_C	N5_215_040G1_scaffold_247	60.7	N5_215_040G1_scaffold_247_2	443	4063
				No Pfam hit			No_Pfam_hit			64_003_scaffold_183_15		5292
				No Pfam hit			No_Pfam_hit			N4_180_064G1_scaffold_1137_8		4743
				No Pfam hit			No_Pfam_hit			173_001_scaffold_310_17		5191
				No Pfam hit			No_Pfam_hit			b003-d023_scaffold_130_3		5325
				No Pfam hit			No_Pfam_hit			N4_124_007G1_scaffold_38_1		5160
				No Pfam hit			No_Pfam_hit			JBBB008I_scaffold_168_23		5107
				No Pfam hit			No_Pfam_hit			b019-d013_scaffold_1092_3		4918
				No Pfam hit			No_Pfam_hit			35_002_scaffold_199_6		4403
				No Pfam hit			No_Pfam_hit			173_001_scaffold_1309_5		3444
				No Pfam hit			No_Pfam_hit			b019-d020_scaffold_624_12		5802
				No Pfam hit			No_Pfam_hit			60_002_scaffold_881_2		5233
				No Pfam hit			No_Pfam_hit			N4_154_020G1_scaffold_4831_1		4875
				No Pfam hit			No_Pfam_hit			N4_180_018G1_scaffold_51_34		3363
				No Pfam hit			No_Pfam_hit			173_005_scaffold_2422_2		5311
				No Pfam hit			No_Pfam_hit			N4_211_010G1_scaffold_34_81		5163
				No Pfam hit			No_Pfam_hit			JBBB010K_scaffold_41_90		4277
				No Pfam hit			No_Pfam_hit			N3_176_scaffold_77_137		4651
				No Pfam hit			No_Pfam_hit			N4_211_010G1_scaffold_26_59		5262
				No Pfam hit			No_Pfam_hit			173_001_scaffold_4966_2		4873
				No Pfam hit			No_Pfam_hit			b019-d013_scaffold_466_6		5203
				No Pfam hit			No_Pfam_hit			N4_105_007G1_scaffold_1_182		5006
				No Pfam hit			No_Pfam_hit			N4_125_018G1_scaffold_257_11		4605
				No Pfam hit			No_Pfam_hit			173_005_scaffold_1155_6		5629
				No Pfam hit			No_Pfam_hit			N5_242_000G1_scaffold_4157_3		5178
				No Pfam hit			No_Pfam_hit			173_005_scaffold_1785_2		7431
				No Pfam hit			No_Pfam_hit			b019-d013_scaffold_53_30		5164
				No Pfam hit			No_Pfam_hit			93_004_scaffold_0_328		4628

### Sheet: NEC_Statistics
description	accession	RelativeAbundance_pValue	iRep_pValue
Bacterial regulatory proteins, luxR family	PF00196.18	0.25013	0.0768376
Bacterial extracellular solute-binding proteins, family 3	PF00497.19	0.143872	0.103347
AAA domain, putative AbiEii toxin, Type IV TA system	PF13304.5	0.285353	0.103347
ABC transporter	PF00005.26	0.285353	0.103347
Fimbrial protein	PF00419.19	0.224401	0.0239463
