## Supplemental Table S10 for "Necrotizing enterocolitis is preceded by increased gut bacterial replication, *Klebsiella*, and fimbriae-encoding bacteria that may stimulate TLR4 receptors"

algorthm	median accuracy	accuracy range
sklearn.ensemble.GradientBoostingClassifier	83.67	82.31 - 84.35
sklearn.ensemble.GradientBoostingClassifier with imblearn.combine.SMOTEENN	82.31	76.19 - 82.99
sklearn.ensemble.RandomForestClassifier	78.91	76.87 - 79.59
