## Supplemental Table S11 for "Necrotizing enterocolitis is preceded by increased gut bacterial replication, *Klebsiella*, and fimbriae-encoding bacteria that may stimulate TLR4 receptors"

Algorithm	Protein	Number of clusters	percenrage of proteins
MCL-hybrid	KH_2	2	99.95%
MCL-hybrid	Ribosomal_L14	1	99.30%
MCL-hybrid	Ribosomal_L16	1	98.24%
MCL-hybrid	Ribosomal_L18p	2	99.99%
MCL-hybrid	Ribosomal_L2	1	99.79%
MCL-hybrid	Ribosomal_L22	4	99.23%
MCL-hybrid	Ribosomal_L27A	3	99.76%
MCL-hybrid	Ribosomal_L2_C	1	99.65%
MCL-hybrid	Ribosomal_L3	1	99.04%
MCL-hybrid	Ribosomal_L4	2	99.02%
MCL-hybrid	Ribosomal_L5	1	99.72%
MCL-hybrid	Ribosomal_L5_C	1	99.79%
MCL-hybrid	Ribosomal_L6	1	99.70%
MCL-hybrid	Ribosomal_S10	1	99.46%
MCL-hybrid	Ribosomal_S17	1	97.83%
MCL-hybrid	Ribosomal_S19	1	99.44%
MCL-hybrid	Ribosomal_S3_C	1	99.67%
MCL-hybrid	ribosomal_L24	2	99.79%
MMseqs	KH_2	6	95.06%
MMseqs	Ribosomal_L14	4	95.92%
MMseqs	Ribosomal_L16	4	96.26%
MMseqs	Ribosomal_L18p	1	95.01%
MMseqs	Ribosomal_L2	4	95.63%
MMseqs	Ribosomal_L22	5	96.16%
MMseqs	Ribosomal_L27A	5	95.44%
MMseqs	Ribosomal_L2_C	5	95.10%
MMseqs	Ribosomal_L3	3	96.69%
MMseqs	Ribosomal_L4	5	95.36%
MMseqs	Ribosomal_L5	3	95.77%
MMseqs	Ribosomal_L5_C	3	95.54%
MMseqs	Ribosomal_L6	4	96.79%
MMseqs	Ribosomal_S10	3	97.24%
MMseqs	Ribosomal_S17	5	95.62%
MMseqs	Ribosomal_S19	2	96.74%
MMseqs	Ribosomal_S3_C	7	95.12%
MMseqs	ribosomal_L24	2	96.70%
CD-HIT	KH_2	18	95.32%
CD-HIT	Ribosomal_L14	4	95.16%
CD-HIT	Ribosomal_L16	12	95.26%
CD-HIT	Ribosomal_L18p	21	95.18%
CD-HIT	Ribosomal_L2	11	95.35%
CD-HIT	Ribosomal_L22	22	95.06%
CD-HIT	Ribosomal_L27A	22	95.24%
CD-HIT	Ribosomal_L2_C	11	95.23%
CD-HIT	Ribosomal_L3	21	95.23%
CD-HIT	Ribosomal_L4	30	95.18%
CD-HIT	Ribosomal_L5	12	95.34%
CD-HIT	Ribosomal_L5_C	12	95.80%
CD-HIT	Ribosomal_L6	29	95.03%
CD-HIT	Ribosomal_S10	6	96.41%
CD-HIT	Ribosomal_S17	17	95.03%
CD-HIT	Ribosomal_S19	10	95.33%
CD-HIT	Ribosomal_S3_C	17	95.53%
CD-HIT	ribosomal_L24	29	95.03%
